# Intestinal inflammation modulates the expression of ACE2 and TMPRSS2 and potentially overlaps with the pathogenesis of SARS-CoV-2 related disease

**DOI:** 10.1101/2020.05.21.109124

**Authors:** Mayte Suárez-Fariñas, Minami Tokuyama, Gabrielle Wei, Ruiqi Huang, Alexandra Livanos, Divya Jha, Anais Levescot, Haritz Irizar, Roman Kosoy, Sascha Cording, Wenhui Wang, Bojan Losic, Ryan Ungaro, Antonio Di’Narzo, Gustavo Martinez-Delgado, Maria Suprun, Michael J. Corley, Aleksandar Stojmirovic, Sander M. Houten, Lauren Peters, Mark Curran, Carrie Brodmerkel, Jacqueline Perrigoue, Joshua R. Friedman, Ke Hao, Eric E. Schadt, Jun Zhu, Huaibin M. Ko, Judy Cho, Marla C. Dubinsky, Bruce E. Sands, Lishomwa Ndhlovu, Nadine Cerf-Bensusan, Andrew Kasarskis, Jean Frederic Colombel, Noam Harpaz, Carmen Argmann, Saurabh Mehandru

**Author notes:** Contributed equally and address correspondence to and. Contributed equally (Mayte Suárez-Fariñas, Minami Tokuyama). Author contributions: SM, CA, MSF, MT, GW and DJ drafted the manuscript. SM, CA and MSF designed the study, supervised experimental data collection and coordinated integration of collaboration between all participating laboratories. MT performed immunostaining experiments. GW performed network analysis experiments and RH performed statistical analyses. WW, AD, KH, JZ, BL were involved in various aspects of data generation, curation or analysis. All authors critically reviewed and edited the final version of the manuscript.

## Abstract

The presence of gastrointestinal symptoms and high levels of viral RNA in the stool suggest active Severe Acute Respiratory Syndrome Coronavirus 2 (SARS-CoV-2) replication within enterocytes. Here, in multiple, large cohorts of patients with inflammatory bowel disease (IBD), we have studied the intersections between Coronavirus Disease 2019 (COVID-19), intestinal inflammation and IBD treatment. A striking expression of ACE2 on the small bowel enterocyte brush border supports intestinal infectivity by SARS-CoV-2. Commonly used IBD medications, both biologic and non-biologic, do not significantly impact ACE2 and TMPRSS2 receptor expression in the uninflamed intestines. Additionally, we have defined molecular responses to COVID-19 infection that are also enriched in IBD, pointing to shared molecular networks between COVID-19 and IBD. These data generate a novel appreciation of the confluence of COVID-19- and IBD-associated inflammation and provide mechanistic insights supporting further investigation of specific IBD drugs in the treatment of COVID-19.
