## Supplementary Table 21 for "Intestinal inflammation modulates the expression of ACE2 and TMPRSS2 and potentially overlaps with the pathogenesis of SARS-CoV-2 related disease"

### Sheet: NHBE_COVID_Ileum_CD_KDA
Data for Figure 6e
keydrivers	is_signature	hits	downstream	signature_in_subnetwork	subnetwork_size	signature_in_network	network_size	signature	optimal_layer	fold_change_whole	pvalue_whole	fold_change_subnet	pvalue_subnet	pvalue_corrected_subnet	keydriver
GBP1	0	50	228	355	8459	355	8459	553	3	5.22548	5.01739e-23	5.22548	5.01739e-23	4.24421e-19	1
NOS2	0	41	157	355	8459	355	8459	553	3	6.22264	4.71178e-22	6.22264	4.71178e-22	3.98569e-18	1
NFKBIZ	1	41	165	355	8459	355	8459	553	3	5.92094	3.63597e-21	5.92094	3.63597e-21	3.07566e-17	1
PARP9	1	44	196	355	8459	355	8459	553	3	5.34918	9.22173e-21	5.34918	9.22173e-21	7.80066e-17	1
CASP10	0	44	206	355	8459	355	8459	553	3	5.08951	7.46013e-20	5.08951	7.46013e-20	6.31052e-16	1
TRIM21	0	27	74	355	8459	355	8459	553	3	8.69406	4.83575e-19	8.69406	4.83575e-19	4.09056e-15	1
CARD16	0	32	122	355	8459	355	8459	553	3	6.25001	1.77757e-17	6.25001	1.77757e-17	1.50364e-13	1
NAMPT	1	32	127	355	8459	355	8459	553	3	6.00395	6.4453e-17	6.00395	6.4453e-17	5.45208e-13	1
HIF1A	0	39	196	355	8459	355	8459	553	3	4.74132	1.43697e-16	4.74132	1.43697e-16	1.21554e-12	1
OAS3	1	26	86	355	8459	355	8459	553	3	7.20387	4.61156e-16	7.20387	4.61156e-16	3.90092e-12	1
IRF1	0	33	147	355	8459	355	8459	553	3	5.34918	8.51084e-16	5.34918	8.51084e-16	7.19932e-12	1
ENSG00000261618	0	26	90	355	8459	355	8459	553	3	6.88369	1.59033e-15	6.88369	1.59033e-15	1.34526e-11	1
TIFA	0	30	123	355	8459	355	8459	553	3	5.81175	1.65418e-15	5.81175	1.65418e-15	1.39927e-11	1
TYMP	0	38	202	355	8459	355	8459	553	3	4.48253	2.53356e-15	4.48253	2.53356e-15	2.14314e-11	1
VMP1	0	32	148	355	8459	355	8459	553	3	5.15204	7.46792e-15	5.15204	7.46792e-15	6.31711e-11	1
ZC3H12A	1	29	123	355	8459	355	8459	553	3	5.61802	1.30582e-14	5.61802	1.30582e-14	1.10459e-10	1
PARP14	1	32	159	355	8459	355	8459	553	3	4.79561	6.36749e-14	4.79561	6.36749e-14	5.38626e-10	1
IL15RA	0	28	122	355	8459	355	8459	553	3	5.46876	7.89201e-14	5.46876	7.89201e-14	6.67585e-10	1
CD55	0	21	66	355	8459	355	8459	553	3	7.58169	1.0627e-13	7.58169	1.0627e-13	8.98942e-10	1
APOL2	0	29	134	355	8459	355	8459	553	3	5.15684	1.4129e-13	5.15684	1.4129e-13	1.19518e-09	1
NCOA7	1	26	109	355	8459	355	8459	553	3	5.68378	2.39405e-13	5.68378	2.39405e-13	2.02513e-09	1
C2CD4A	0	28	129	355	8459	355	8459	553	3	5.17201	3.50519e-13	5.17201	3.50519e-13	2.96504e-09	1
UGT2A3	0	29	139	355	8459	355	8459	553	3	4.97134	3.83134e-13	4.97134	3.83134e-13	3.24093e-09	1
SOCS3	1	35	210	355	8459	355	8459	553	3	3.97136	1.43984e-12	3.97136	1.43984e-12	1.21796e-08	1
TMEM165	0	29	147	355	8459	355	8459	553	3	4.7008	1.7164e-12	4.7008	1.7164e-12	1.4519e-08	1
SBNO2	1	35	222	355	8459	355	8459	553	3	3.75669	7.56114e-12	3.75669	7.56114e-12	6.39597e-08	1
GBP2	0	26	129	355	8459	355	8459	553	3	4.80258	1.52211e-11	4.80258	1.52211e-11	1.28756e-07	1
STAT1	1	33	205	355	8459	355	8459	553	3	3.83575	1.73987e-11	3.83575	1.73987e-11	1.47176e-07	1
CXCL1	1	28	156	355	8459	355	8459	553	3	4.27685	4.55859e-11	4.27685	4.55859e-11	3.85611e-07	1
HELZ2	1	25	135	355	8459	355	8459	553	3	4.41262	2.59213e-10	4.41262	2.59213e-10	2.19268e-06	1
ODF3B	0	23	124	355	8459	355	8459	553	3	4.41974	1.33396e-09	4.41974	1.33396e-09	1.1284e-05	1
ST3GAL2	0	30	205	355	8459	355	8459	553	3	3.48705	1.63783e-09	3.48705	1.63783e-09	1.38544e-05	1
NNMT	0	31	221	355	8459	355	8459	553	3	3.34241	2.49636e-09	3.34241	2.49636e-09	2.11167e-05	1
GBP4	0	23	128	355	8459	355	8459	553	3	4.28162	2.55132e-09	4.28162	2.55132e-09	2.15816e-05	1
WARS	0	31	229	355	8459	355	8459	553	3	3.22565	5.99237e-09	3.22565	5.99237e-09	5.06895e-05	1
CARD14	0	24	148	355	8459	355	8459	553	3	3.86403	9.60132e-09	3.86403	9.60132e-09	8.12176e-05	1
OSMR	1	23	139	355	8459	355	8459	553	3	3.94279	1.32639e-08	3.94279	1.32639e-08	0.000112199	1
DRAM1	1	22	130	355	8459	355	8459	553	3	4.03246	1.80845e-08	4.03246	1.80845e-08	0.000152977	1
PDCD4	1	22	132	355	8459	355	8459	553	3	3.97136	2.41446e-08	3.97136	2.41446e-08	0.000204239	1
THEMIS2	0	26	180	355	8459	355	8459	553	3	3.44185	2.76043e-08	3.44185	2.76043e-08	0.000233505	1
SP110	0	21	126	355	8459	355	8459	553	3	3.97136	5.06298e-08	3.97136	5.06298e-08	0.000428277	1
HAPLN3	0	25	173	355	8459	355	8459	553	3	3.44338	5.10588e-08	3.44338	5.10588e-08	0.000431906	1
SLA	0	27	206	355	8459	355	8459	553	3	3.12311	1.18222e-07	3.12311	1.18222e-07	0.00100004	1
STAT3	0	20	125	355	8459	355	8459	553	3	3.81251	2.12495e-07	3.81251	2.12495e-07	0.0017975	1
BAIAP3	0	20	132	355	8459	355	8459	553	3	3.61033	5.27766e-07	3.61033	5.27766e-07	0.00446437	1
TMC5	0	19	124	355	8459	355	8459	553	3	3.65109	8.54869e-07	3.65109	8.54869e-07	0.00723134	1
TNFRSF1B	0	20	136	355	8459	355	8459	553	3	3.50414	8.61334e-07	3.50414	8.61334e-07	0.00728602	1
HCK	0	19	126	355	8459	355	8459	553	3	3.59314	1.0991e-06	3.59314	1.0991e-06	0.0092973	1
SLC37A1	0	23	177	355	8459	355	8459	553	3	3.09632	1.22451e-06	3.09632	1.22451e-06	0.0103581	1
CSF3R	0	18	125	355	8459	355	8459	553	3	3.43126	4.16238e-06	3.43126	4.16238e-06	0.0352096	1
NAALADL2	0	18	125	355	8459	355	8459	553	3	3.43126	4.16238e-06	3.43126	4.16238e-06	0.0352096	1
NLRC5	0	18	126	355	8459	355	8459	553	3	3.40402	4.67293e-06	3.40402	4.67293e-06	0.0395283	1

### Sheet: IBDInf_Ileum_CD_KDA
Data for Figure 6f
keydrivers	is_signature	hits	downstream	signature_in_subnetwork	subnetwork_size	signature_in_network	network_size	signature	optimal_layer	fold_change_whole	pvalue_whole	fold_change_subnet	pvalue_subnet	pvalue_corrected_subnet	keydriver
CXCL6	1	21	83	109	8459	109	8459	317	3	19.6351	3.532e-22	19.6351	3.532e-22	2.98772e-18	1
GBP4	1	24	128	109	8459	109	8459	317	3	14.551	6.42099e-22	14.551	6.42099e-22	5.43152e-18	1
S100A9	1	18	52	109	8459	109	8459	317	3	26.8634	6.65293e-22	26.8634	6.65293e-22	5.62772e-18	1
FCGR3B	1	13	19	109	8459	109	8459	317	2	53.0985	3.29491e-21	53.0985	3.29491e-21	2.78716e-17	1
CSF3R	1	23	125	109	8459	109	8459	317	3	14.2794	7.98374e-21	14.2794	7.98374e-21	6.75344e-17	1
NNMT	1	28	221	109	8459	109	8459	317	3	9.83237	1.10905e-20	9.83237	1.10905e-20	9.38146e-17	1
MMP3	1	16	45	109	8459	109	8459	317	3	27.5931	8.80241e-20	27.5931	8.80241e-20	7.44596e-16	1
DRAM1	0	22	130	109	8459	109	8459	317	3	13.1332	4.14087e-19	13.1332	4.14087e-19	3.50276e-15	1
MMP1	1	16	53	109	8459	109	8459	317	3	23.4281	1.85875e-18	23.4281	1.85875e-18	1.57231e-14	1
ENSG00000250548	0	11	16	109	8459	109	8459	317	3	53.3538	4.0229e-18	53.3538	4.0229e-18	3.40297e-14	1
TNFSF13B	0	18	81	109	8459	109	8459	317	3	17.2457	5.28071e-18	17.2457	5.28071e-18	4.46695e-14	1
S100A8	1	15	46	109	8459	109	8459	317	3	25.3061	6.11523e-18	25.3061	6.11523e-18	5.17287e-14	1
EPHB1	1	13	29	109	8459	109	8459	317	3	34.7887	7.41126e-18	34.7887	7.41126e-18	6.26919e-14	1
IL18R1	0	19	97	109	8459	109	8459	317	3	15.2011	7.50374e-18	15.2011	7.50374e-18	6.34741e-14	1
ENSG00000236163	0	10	15	109	8459	109	8459	317	3	51.737	2.36016e-16	51.737	2.36016e-16	1.99646e-12	1
ALPL	1	16	70	109	8459	109	8459	317	3	17.7384	2.59968e-16	17.7384	2.59968e-16	2.19907e-12	1
CXCL1	1	21	156	109	8459	109	8459	317	3	10.4469	3.74367e-16	10.4469	3.74367e-16	3.16677e-12	1
ANKH	0	15	59	109	8459	109	8459	317	3	19.7302	4.1582e-16	19.7302	4.1582e-16	3.51742e-12	1
GBP1	1	24	228	109	8459	109	8459	317	3	8.169	7.10058e-16	8.169	7.10058e-16	6.00638e-12	1
WARS	0	24	229	109	8459	109	8459	317	3	8.13333	7.85359e-16	8.13333	7.85359e-16	6.64336e-12	1
PRDM1	0	18	106	109	8459	109	8459	317	3	13.1783	8.62078e-16	13.1783	8.62078e-16	7.29232e-12	1
CXCR2	1	14	51	109	8459	109	8459	317	3	21.3035	1.28628e-15	21.3035	1.28628e-15	1.08807e-11	1
NEXN	0	12	31	109	8459	109	8459	317	3	30.0408	1.29887e-15	30.0408	1.29887e-15	1.09871e-11	1
LINC00963	0	16	78	109	8459	109	8459	317	3	15.9191	1.658e-15	15.9191	1.658e-15	1.4025e-11	1
SMTNL1	0	13	43	109	8459	109	8459	317	3	23.4621	3.44244e-15	23.4621	3.44244e-15	2.91196e-11	1
PARP9	0	22	196	109	8459	109	8459	317	3	8.71082	3.45586e-15	8.71082	3.45586e-15	2.92331e-11	1
THEMIS2	0	21	180	109	8459	109	8459	317	3	9.05398	7.20584e-15	9.05398	7.20584e-15	6.09542e-11	1
OSMR	0	19	139	109	8459	109	8459	317	3	10.6079	8.24941e-15	10.6079	8.24941e-15	6.97817e-11	1
STAT1	0	22	205	109	8459	109	8459	317	3	8.3284	8.96043e-15	8.3284	8.96043e-15	7.57963e-11	1
C2	1	18	121	109	8459	109	8459	317	3	11.5446	9.76273e-15	11.5446	9.76273e-15	8.25829e-11	1
SOCS3	1	22	210	109	8459	109	8459	317	3	8.1301	1.49002e-14	8.1301	1.49002e-14	1.26041e-10	1
GBP5	1	12	37	109	8459	109	8459	317	2	25.1694	1.59931e-14	25.1694	1.59931e-14	1.35286e-10	1
IFNG	1	12	37	109	8459	109	8459	317	3	25.1694	1.59931e-14	25.1694	1.59931e-14	1.35286e-10	1
SOCS1	1	16	92	109	8459	109	8459	317	3	13.4966	2.62497e-14	13.4966	2.62497e-14	2.22047e-10	1
CXCL9	1	15	78	109	8459	109	8459	317	3	14.9241	3.72707e-14	14.9241	3.72707e-14	3.15273e-10	1
IDO1	1	12	41	109	8459	109	8459	317	3	22.7138	6.53427e-14	22.7138	6.53427e-14	5.52734e-10	1
CXCR2P1	0	13	53	109	8459	109	8459	317	3	19.0353	7.12018e-14	19.0353	7.12018e-14	6.02296e-10	1
HIF1A	0	20	196	109	8459	109	8459	317	3	7.91893	4.47545e-13	7.91893	4.47545e-13	3.78579e-09	1
TYMP	0	20	202	109	8459	109	8459	317	3	7.68371	7.93242e-13	7.68371	7.93242e-13	6.71003e-09	1
ZC3H12A	0	16	123	109	8459	109	8459	317	3	10.095	2.84647e-12	10.095	2.84647e-12	2.40783e-08	1
SBNO2	0	20	222	109	8459	109	8459	317	3	6.99149	4.67183e-12	6.99149	4.67183e-12	3.9519e-08	1
CASP10	0	19	206	109	8459	109	8459	317	3	7.15779	1.12284e-11	7.15779	1.12284e-11	9.4981e-08	1
TIFA	0	15	123	109	8459	109	8459	317	3	9.46409	3.7215e-11	9.46409	3.7215e-11	3.14801e-07	1
IRF1	0	16	147	109	8459	109	8459	317	3	8.44686	4.55367e-11	8.44686	4.55367e-11	3.85195e-07	1
NOS2	1	16	157	109	8459	109	8459	317	3	7.90884	1.24227e-10	7.90884	1.24227e-10	1.05084e-06	1
NFKBIZ	0	16	165	109	8459	109	8459	317	3	7.52538	2.6314e-10	7.52538	2.6314e-10	2.2259e-06	1
HAPLN3	1	16	173	109	8459	109	8459	317	3	7.17739	5.34735e-10	7.17739	5.34735e-10	4.52333e-06	1
NAMPT	0	14	127	109	8459	109	8459	317	3	8.55494	6.88452e-10	8.55494	6.88452e-10	5.82362e-06	1
GBP2	0	14	129	109	8459	109	8459	317	3	8.4223	8.48868e-10	8.4223	8.48868e-10	7.18058e-06	1
HELZ2	0	14	135	109	8459	109	8459	317	3	8.04798	1.55662e-09	8.04798	1.55662e-09	1.31674e-05	1
SERPINB9	0	15	165	109	8459	109	8459	317	3	7.05505	2.47047e-09	7.05505	2.47047e-09	2.08977e-05	1
ICAM1	0	17	221	109	8459	109	8459	317	3	5.96965	2.58749e-09	5.96965	2.58749e-09	2.18876e-05	1
CARD14	0	14	148	109	8459	109	8459	317	3	7.34106	5.23133e-09	7.34106	5.23133e-09	4.42518e-05	1
VMP1	0	14	148	109	8459	109	8459	317	3	7.34106	5.23133e-09	7.34106	5.23133e-09	4.42518e-05	1
STAT3	0	13	125	109	8459	109	8459	317	3	8.07097	6.01764e-09	8.07097	6.01764e-09	5.09032e-05	1
MZB1	0	13	126	109	8459	109	8459	317	3	8.00692	6.63871e-09	8.00692	6.63871e-09	5.61568e-05	1
IL12RB1	0	13	133	109	8459	109	8459	317	3	7.5855	1.28832e-08	7.5855	1.28832e-08	0.000108979	1
PARP14	0	14	159	109	8459	109	8459	317	3	6.83319	1.32833e-08	6.83319	1.32833e-08	0.000112363	1
LPIN1	0	12	135	109	8459	109	8459	317	3	6.89827	1.40048e-07	6.89827	1.40048e-07	0.00118466	1
SRGN	0	14	206	109	8459	109	8459	317	3	5.27416	3.46792e-07	5.27416	3.46792e-07	0.00293351	1
TMEM165	0	12	147	109	8459	109	8459	317	3	6.33514	3.56944e-07	6.33514	3.56944e-07	0.00301939	1
JAK3	0	12	152	109	8459	109	8459	317	3	6.12675	5.13352e-07	6.12675	5.13352e-07	0.00434244	1
C2CD4A	1	11	129	109	8459	109	8459	317	3	6.61752	7.30492e-07	6.61752	7.30492e-07	0.00617923	1
STX11	0	11	138	109	8459	109	8459	317	3	6.18595	1.43427e-06	6.18595	1.43427e-06	0.0121325	1
SLC2A3	0	11	146	109	8459	109	8459	317	3	5.84699	2.50356e-06	5.84699	2.50356e-06	0.0211776	1

### Sheet: NHBE_COVID_Pancolonic_CD_KDA
Data for Figure 6f
keydrivers	is_signature	hits	downstream	signature_in_subnetwork	subnetwork_size	signature_in_network	network_size	signature	optimal_layer	fold_change_whole	pvalue_whole	fold_change_subnet	pvalue_subnet	pvalue_corrected_subnet	keydriver
SOCS3	1	42	159	367	8550	367	8550	553	3	6.15393	2.17638e-22	6.15393	2.17638e-22	1.86081e-18	1
NCOA7	1	40	168	367	8550	367	8550	553	3	5.54691	1.43843e-19	5.54691	1.43843e-19	1.22986e-15	1
KCND3-AS1	0	28	83	367	8550	367	8550	553	3	7.85923	2.22357e-18	7.85923	2.22357e-18	1.90115e-14	1
PARP14	1	46	243	367	8550	367	8550	553	3	4.41013	4.42874e-18	4.41013	4.42874e-18	3.78657e-14	1
MAP3K8	1	27	92	367	8550	367	8550	553	3	6.83716	5.09328e-16	6.83716	5.09328e-16	4.35476e-12	1
CD274	0	39	201	367	8550	367	8550	553	3	4.52031	7.77076e-16	4.52031	7.77076e-16	6.644e-12	1
APOL1	0	35	163	367	8550	367	8550	553	3	5.00242	9.76359e-16	5.00242	9.76359e-16	8.34787e-12	1
CXCL1	1	30	124	367	8550	367	8550	553	3	5.63637	3.91989e-15	5.63637	3.91989e-15	3.3515e-11	1
KCND3	0	28	113	367	8550	367	8550	553	3	5.77271	1.74136e-14	5.77271	1.74136e-14	1.48886e-10	1
RNF213	0	37	204	367	8550	367	8550	553	3	4.22544	4.21192e-14	4.22544	4.21192e-14	3.6012e-10	1
ZC3H12A	1	36	194	367	8550	367	8550	553	3	4.32316	4.57252e-14	4.32316	4.57252e-14	3.90951e-10	1
CEBPB	0	27	110	367	8550	367	8550	553	3	5.71836	6.69012e-14	5.71836	6.69012e-14	5.72005e-10	1
GBP1	0	40	240	367	8550	367	8550	553	3	3.88283	6.94685e-14	3.88283	6.94685e-14	5.93956e-10	1
DUOXA2	0	28	123	367	8550	367	8550	553	3	5.30338	1.74376e-13	5.30338	1.74376e-13	1.49091e-09	1
ENSG00000261618	0	22	74	367	8550	367	8550	553	3	6.92614	2.10112e-13	6.92614	2.10112e-13	1.79646e-09	1
NOS2	0	21	70	367	8550	367	8550	553	3	6.9891	6.15383e-13	6.9891	6.15383e-13	5.26153e-09	1
MAFF	1	33	180	367	8550	367	8550	553	3	4.27112	7.89613e-13	4.27112	7.89613e-13	6.75119e-09	1
MIR3142HG	0	21	71	367	8550	367	8550	553	3	6.89066	8.39971e-13	6.89066	8.39971e-13	7.18175e-09	1
BIRC3	1	28	134	367	8550	367	8550	553	3	4.86803	1.67159e-12	4.86803	1.67159e-12	1.42921e-08	1
APOL2	0	32	176	367	8550	367	8550	553	3	4.23582	2.2619e-12	4.23582	2.2619e-12	1.93392e-08	1
CSRNP1	0	25	108	367	8550	367	8550	553	3	5.39282	2.42142e-12	5.39282	2.42142e-12	2.07032e-08	1
IL15RA	0	19	60	367	8550	367	8550	553	3	7.37738	2.69753e-12	7.37738	2.69753e-12	2.30639e-08	1
NFKBIZ	1	21	76	367	8550	367	8550	553	3	6.43733	3.66075e-12	6.43733	3.66075e-12	3.12994e-08	1
CASP1P2	0	19	61	367	8550	367	8550	553	3	7.25644	3.766e-12	7.25644	3.766e-12	3.21993e-08	1
HPSE	0	22	85	367	8550	367	8550	553	3	6.02981	4.71278e-12	6.02981	4.71278e-12	4.02943e-08	1
TNIP3	0	14	31	367	8550	367	8550	553	2	10.5212	7.70024e-12	10.5212	7.70024e-12	6.5837e-08	1
CFB	1	27	133	367	8550	367	8550	553	3	4.72947	8.70659e-12	4.72947	8.70659e-12	7.44414e-08	1
CASP10	0	31	193	367	8550	367	8550	553	3	3.74201	1.39852e-10	3.74201	1.39852e-10	1.19573e-06	1
MCL1	0	32	206	367	8550	367	8550	553	3	3.61895	1.69957e-10	3.61895	1.69957e-10	1.45313e-06	1
SLC2A3	0	28	163	367	8550	367	8550	553	3	4.00194	2.28243e-10	4.00194	2.28243e-10	1.95148e-06	1
PARP9	1	28	167	367	8550	367	8550	553	3	3.90608	4.09107e-10	3.90608	4.09107e-10	3.49786e-06	1
HELZ2	1	26	152	367	8550	367	8550	553	3	3.98501	1.13044e-09	3.98501	1.13044e-09	9.66528e-06	1
IRF1	0	26	153	367	8550	367	8550	553	3	3.95897	1.3091e-09	3.95897	1.3091e-09	1.11928e-05	1
TYMP	0	34	255	367	8550	367	8550	553	3	3.10627	2.87568e-09	3.10627	2.87568e-09	2.45871e-05	1
GRINA	0	24	139	367	8550	367	8550	553	3	4.0225	4.14513e-09	4.0225	4.14513e-09	3.54408e-05	1
ZNFX1	0	24	140	367	8550	367	8550	553	3	3.99377	4.80877e-09	3.99377	4.80877e-09	4.1115e-05	1
LYN	1	27	175	367	8550	367	8550	553	3	3.59439	5.62139e-09	3.59439	5.62139e-09	4.80629e-05	1
GSKIP	0	24	143	367	8550	367	8550	553	3	3.90999	7.44284e-09	3.90999	7.44284e-09	6.36363e-05	1
SOD2	1	24	151	367	8550	367	8550	553	3	3.70283	2.24651e-08	3.70283	2.24651e-08	0.000192077	1
GBP2	0	27	187	367	8550	367	8550	553	3	3.36374	2.41882e-08	3.36374	2.41882e-08	0.000206809	1
SLC25A37	1	23	142	367	8550	367	8550	553	3	3.77346	3.08683e-08	3.77346	3.08683e-08	0.000263924	1
PML	1	26	180	367	8550	367	8550	553	3	3.36512	4.39558e-08	3.36512	4.39558e-08	0.000375822	1
OAS2	1	23	149	367	8550	367	8550	553	3	3.59618	7.77173e-08	3.59618	7.77173e-08	0.000664483	1
GBP4	0	27	199	367	8550	367	8550	553	3	3.1609	9.14208e-08	3.1609	9.14208e-08	0.000781648	1
NAMPT	1	31	252	367	8550	367	8550	553	3	2.8659	9.92539e-08	2.8659	9.92539e-08	0.000848621	1
LAMP3	0	23	152	367	8550	367	8550	553	3	3.5252	1.13316e-07	3.5252	1.13316e-07	0.000968853	1
ATP11A	0	26	195	367	8550	367	8550	553	3	3.10627	2.26777e-07	3.10627	2.26777e-07	0.00193894	1
WARS	0	25	183	367	8550	367	8550	553	3	3.18265	2.43077e-07	3.18265	2.43077e-07	0.0020783	1
PLEK	0	22	149	367	8550	367	8550	553	3	3.43983	3.33763e-07	3.43983	3.33763e-07	0.00285367	1
ERRFI1	1	21	143	367	8550	367	8550	553	3	3.42124	6.80435e-07	3.42124	6.80435e-07	0.00581772	1
ADAMTS1	0	22	156	367	8550	367	8550	553	3	3.28547	7.50347e-07	3.28547	7.50347e-07	0.00641546	1
LAP3	1	23	172	367	8550	367	8550	553	3	3.1153	1.09212e-06	3.1153	1.09212e-06	0.00933767	1
SBNO2	1	26	212	367	8550	367	8550	553	3	2.85718	1.17692e-06	2.85718	1.17692e-06	0.0100627	1
IDO1	0	21	148	367	8550	367	8550	553	3	3.30566	1.21399e-06	3.30566	1.21399e-06	0.0103797	1
HAPLN3	0	23	175	367	8550	367	8550	553	3	3.06189	1.4841e-06	3.06189	1.4841e-06	0.012689	1
DTX3L	1	20	138	367	8550	367	8550	553	3	3.37638	1.55744e-06	3.37638	1.55744e-06	0.0133161	1
CARD16	0	20	139	367	8550	367	8550	553	3	3.35209	1.74875e-06	3.35209	1.74875e-06	0.0149518	1
JAK3	0	34	333	367	8550	367	8550	553	3	2.37867	2.02501e-06	2.37867	2.02501e-06	0.0173138	1
FAM214B	0	21	153	367	8550	367	8550	553	3	3.19763	2.10672e-06	3.19763	2.10672e-06	0.0180125	1
EPHA2	1	22	170	367	8550	367	8550	553	3	3.01491	3.26704e-06	3.01491	3.26704e-06	0.0279332	1
ICAM1	1	20	145	367	8550	367	8550	553	3	3.21338	3.4196e-06	3.21338	3.4196e-06	0.0292376	1

### Sheet: IBDInf_Pancolonic_CD_KDA
Data for Figure 6f
keydrivers	is_signature	hits	downstream	signature_in_subnetwork	subnetwork_size	signature_in_network	network_size	signature	optimal_layer	fold_change_whole	pvalue_whole	fold_change_subnet	pvalue_subnet	pvalue_corrected_subnet	keydriver
MIR3142HG	0	20	71	108	8550	108	8550	317	3	22.3005	2.2795e-22	22.3005	2.2795e-22	1.94897e-18	1
CXCL1	1	23	124	108	8550	108	8550	317	3	14.6841	4.1487e-21	14.6841	4.1487e-21	3.54714e-17	1
IGHV3-48	0	18	59	108	8550	108	8550	317	3	24.1525	6.52631e-21	24.1525	6.52631e-21	5.57999e-17	1
IGLV2-14	0	18	59	108	8550	108	8550	317	3	24.1525	6.52631e-21	24.1525	6.52631e-21	5.57999e-17	1
KCND3-AS1	0	20	83	108	8550	108	8550	317	3	19.0763	7.34463e-21	19.0763	7.34463e-21	6.27966e-17	1
NCOA7	0	25	168	108	8550	108	8550	317	3	11.7808	1.90403e-20	11.7808	1.90403e-20	1.62794e-16	1
CXCL6	1	17	53	108	8550	108	8550	317	3	25.3931	3.20214e-20	25.3931	3.20214e-20	2.73783e-16	1
MAP3K8	0	20	92	108	8550	108	8550	317	3	17.2101	6.85562e-20	17.2101	6.85562e-20	5.86155e-16	1
IGKV3-11	1	17	58	108	8550	108	8550	317	3	23.204	1.86099e-19	23.204	1.86099e-19	1.59115e-15	1
KCND3	1	21	113	108	8550	108	8550	317	3	14.7124	2.45761e-19	14.7124	2.45761e-19	2.10126e-15	1
IGHV5-51	0	16	49	108	8550	108	8550	317	3	25.8503	3.1655e-19	25.8503	3.1655e-19	2.7065e-15	1
TYMP	0	28	255	108	8550	108	8550	317	3	8.69281	3.2667e-19	8.69281	3.2667e-19	2.79303e-15	1
TNIP3	1	21	117	108	8550	108	8550	317	3	14.2094	5.27242e-19	14.2094	5.27242e-19	4.50792e-15	1
BIRC3	0	22	134	108	8550	108	8550	317	3	12.9975	5.31644e-19	12.9975	5.31644e-19	4.54556e-15	1
IGHV3-74	0	15	41	108	8550	108	8550	317	3	28.9634	5.90152e-19	28.9634	5.90152e-19	5.0458e-15	1
ZC3H12A	0	25	194	108	8550	108	8550	317	3	10.2019	7.05626e-19	10.2019	7.05626e-19	6.03311e-15	1
IGHA1	0	18	75	108	8550	108	8550	317	3	19	8.20105e-19	19	8.20105e-19	7.01189e-15	1
IGKV4-1	0	15	42	108	8550	108	8550	317	3	28.2738	9.08619e-19	28.2738	9.08619e-19	7.76869e-15	1
IGKV1-5	1	18	82	108	8550	108	8550	317	3	17.378	4.67655e-18	17.378	4.67655e-18	3.99845e-14	1
IGHV3-11	0	15	47	108	8550	108	8550	317	3	25.266	6.57417e-18	25.266	6.57417e-18	5.62092e-14	1
IGLV3-1	0	15	47	108	8550	108	8550	317	3	25.266	6.57417e-18	25.266	6.57417e-18	5.62092e-14	1
IGHV1-69	1	14	39	108	8550	108	8550	317	3	28.4188	1.28558e-17	28.4188	1.28558e-17	1.09917e-13	1
SOCS3	1	22	159	108	8550	108	8550	317	3	10.9539	2.42306e-17	10.9539	2.42306e-17	2.07172e-13	1
TRIM22	0	20	122	108	8550	108	8550	317	3	12.9781	2.57189e-17	12.9781	2.57189e-17	2.19897e-13	1
IGHV1-18	1	15	51	108	8550	108	8550	317	3	23.2843	2.67656e-17	23.2843	2.67656e-17	2.28846e-13	1
CXCL5	1	14	42	108	8550	108	8550	317	3	26.3889	4.3673e-17	26.3889	4.3673e-17	3.73404e-13	1
IGHV4-59	0	12	26	108	8550	108	8550	317	3	36.5385	7.36051e-17	36.5385	7.36051e-17	6.29324e-13	1
IGHV4-39	1	12	27	108	8550	108	8550	317	3	35.1852	1.31113e-16	35.1852	1.31113e-16	1.12102e-12	1
CASP1	0	19	117	108	8550	108	8550	317	3	12.8561	2.08623e-16	12.8561	2.08623e-16	1.78373e-12	1
ADAM1A	0	19	121	108	8550	108	8550	317	3	12.4311	4.00636e-16	12.4311	4.00636e-16	3.42544e-12	1
NAMPT	0	25	252	108	8550	108	8550	317	3	7.85384	4.11245e-16	7.85384	4.11245e-16	3.51614e-12	1
IGKV1-9	1	17	89	108	8550	108	8550	317	3	15.1217	5.20964e-16	15.1217	5.20964e-16	4.45424e-12	1
IGKV3-20	1	17	91	108	8550	108	8550	317	3	14.7894	7.73916e-16	14.7894	7.73916e-16	6.61699e-12	1
CEBPB	0	18	110	108	8550	108	8550	317	3	12.9545	1.20102e-15	12.9545	1.20102e-15	1.02687e-11	1
GBP1	1	24	240	108	8550	108	8550	317	3	7.91667	1.457e-15	7.91667	1.457e-15	1.24574e-11	1
IGHV3-33	0	13	43	108	8550	108	8550	317	3	23.9341	2.65566e-15	23.9341	2.65566e-15	2.27059e-11	1
ENSG00000235505	0	16	83	108	8550	108	8550	317	3	15.261	3.45174e-15	15.261	3.45174e-15	2.95124e-11	1
IGHV3-21	1	16	83	108	8550	108	8550	317	3	15.261	3.45174e-15	15.261	3.45174e-15	2.95124e-11	1
CD274	1	22	201	108	8550	108	8550	317	3	8.66501	3.87329e-15	8.66501	3.87329e-15	3.31166e-11	1
CXCL3	1	14	58	108	8550	108	8550	317	3	19.1092	7.10068e-15	19.1092	7.10068e-15	6.07108e-11	1
SLC25A37	0	19	142	108	8550	108	8550	317	3	10.5927	8.54974e-15	10.5927	8.54974e-15	7.31003e-11	1
IGLV1-40	1	11	27	108	8550	108	8550	317	2	32.2531	8.56202e-15	32.2531	8.56202e-15	7.32053e-11	1
IGHV1-2	1	11	28	108	8550	108	8550	317	3	31.1012	1.39552e-14	31.1012	1.39552e-14	1.19317e-10	1
IGHV4-61	1	15	75	108	8550	108	8550	317	3	15.8333	1.49462e-14	15.8333	1.49462e-14	1.2779e-10	1
PARP14	0	23	243	108	8550	108	8550	317	3	7.49314	2.05486e-14	7.49314	2.05486e-14	1.75691e-10	1
MZB1	0	20	171	108	8550	108	8550	317	3	9.25926	2.20834e-14	9.25926	2.20834e-14	1.88813e-10	1
APOL2	0	20	176	108	8550	108	8550	317	3	8.99621	3.86809e-14	8.99621	3.86809e-14	3.30722e-10	1
IDO1	1	18	148	108	8550	108	8550	317	3	9.62838	2.52964e-13	9.62838	2.52964e-13	2.16284e-09	1
SOD2	0	18	151	108	8550	108	8550	317	3	9.43709	3.60072e-13	9.43709	3.60072e-13	3.07862e-09	1
LYN	0	19	175	108	8550	108	8550	317	3	8.59524	4.158e-13	8.59524	4.158e-13	3.55509e-09	1
RNF213	0	19	204	108	8550	108	8550	317	3	7.37337	6.62913e-12	7.37337	6.62913e-12	5.6679e-08	1
DERL3	0	17	158	108	8550	108	8550	317	3	8.51793	9.32934e-12	8.51793	9.32934e-12	7.97659e-08	1
CARD16	0	16	139	108	8550	108	8550	317	3	9.11271	1.42126e-11	9.11271	1.42126e-11	1.21518e-07	1
LAX1	0	16	145	108	8550	108	8550	317	3	8.73563	2.73056e-11	8.73563	2.73056e-11	2.33463e-07	1
PLEK	0	16	149	108	8550	108	8550	317	3	8.50112	4.14807e-11	8.50112	4.14807e-11	3.5466e-07	1
APOL3	0	18	208	108	8550	108	8550	317	3	6.85096	8.6563e-11	6.85096	8.6563e-11	7.40114e-07	1
WARS	0	17	183	108	8550	108	8550	317	3	7.35428	9.94897e-11	7.35428	9.94897e-11	8.50637e-07	1
CD40	0	16	158	108	8550	108	8550	317	3	8.01688	1.01507e-10	8.01688	1.01507e-10	8.67887e-07	1
GBP2	0	17	187	108	8550	108	8550	317	3	7.19697	1.40264e-10	7.19697	1.40264e-10	1.19926e-06	1
SSR4	0	17	187	108	8550	108	8550	317	3	7.19697	1.40264e-10	7.19697	1.40264e-10	1.19926e-06	1
APOL1	1	16	163	108	8550	108	8550	317	3	7.77096	1.62716e-10	7.77096	1.62716e-10	1.39122e-06	1
SLC2A3	0	16	163	108	8550	108	8550	317	3	7.77096	1.62716e-10	7.77096	1.62716e-10	1.39122e-06	1
PIM2	1	15	144	108	8550	108	8550	317	3	8.24653	2.74165e-10	8.24653	2.74165e-10	2.34411e-06	1
LAP3	0	16	172	108	8550	108	8550	317	3	7.36434	3.65112e-10	7.36434	3.65112e-10	3.12171e-06	1
GBP4	1	17	199	108	8550	108	8550	317	3	6.76298	3.74006e-10	6.76298	3.74006e-10	3.19775e-06	1
OAS2	0	15	149	108	8550	108	8550	317	3	7.9698	4.45925e-10	7.9698	4.45925e-10	3.81266e-06	1
LCP1	0	17	203	108	8550	108	8550	317	3	6.62972	5.10698e-10	6.62972	5.10698e-10	4.36647e-06	1
GRINA	0	14	139	108	8550	108	8550	317	3	7.97362	1.76866e-09	7.97362	1.76866e-09	1.5122e-05	1
ARNTL2	0	15	166	108	8550	108	8550	317	3	7.15361	2.04165e-09	7.15361	2.04165e-09	1.74561e-05	1
GBP5	1	10	63	108	8550	108	8550	317	2	12.5661	4.95924e-09	12.5661	4.95924e-09	4.24015e-05	1
APOBEC3G	0	14	152	108	8550	108	8550	317	3	7.29167	5.73325e-09	7.29167	5.73325e-09	4.90193e-05	1
LAMP3	0	14	152	108	8550	108	8550	317	3	7.29167	5.73325e-09	7.29167	5.73325e-09	4.90193e-05	1
CIITA	0	13	144	108	8550	108	8550	317	3	7.14699	2.6639e-08	7.14699	2.6639e-08	0.000227763	1
C2CD4A	1	15	210	108	8550	108	8550	317	3	5.65476	5.05788e-08	5.65476	5.05788e-08	0.000432449	1
IRF1	0	13	153	108	8550	108	8550	317	3	6.72658	5.51551e-08	6.72658	5.51551e-08	0.000471576	1
SBNO2	0	15	212	108	8550	108	8550	317	3	5.60142	5.73895e-08	5.60142	5.73895e-08	0.00049068	1
CHST11	0	15	213	108	8550	108	8550	317	3	5.57512	6.10985e-08	5.57512	6.10985e-08	0.000522392	1
PDE4B	0	13	163	108	8550	108	8550	317	3	6.31391	1.16935e-07	6.31391	1.16935e-07	0.000999797	1
CD80	0	12	142	108	8550	108	8550	317	3	6.69014	1.96987e-07	6.69014	1.96987e-07	0.00168424	1
PDPN	1	12	146	108	8550	108	8550	317	3	6.50685	2.672e-07	6.50685	2.672e-07	0.00228456	1
HELZ2	0	12	152	108	8550	108	8550	317	3	6.25	4.1454e-07	6.25	4.1454e-07	0.00354431	1
CMTM4	0	18	356	108	8550	108	8550	317	3	4.00281	4.15064e-07	4.00281	4.15064e-07	0.0035488	1
OAF	0	14	221	108	8550	108	8550	317	3	5.01508	6.41048e-07	5.01508	6.41048e-07	0.00548096	1
REG1A	1	4	7	108	8550	108	8550	317	1	45.2381	8.18594e-07	45.2381	8.18594e-07	0.00699898	1
PARP9	0	12	167	108	8550	108	8550	317	3	5.68862	1.14153e-06	5.68862	1.14153e-06	0.00976012	1
IL18R1	0	11	139	108	8550	108	8550	317	3	6.26499	1.26714e-06	6.26499	1.26714e-06	0.0108341	1
MYO1F	0	11	148	108	8550	108	8550	317	3	5.88401	2.35765e-06	5.88401	2.35765e-06	0.0201579	1
MAFF	0	12	180	108	8550	108	8550	317	3	5.27778	2.52274e-06	5.27778	2.52274e-06	0.0215694	1
LPCAT1	0	14	255	108	8550	108	8550	317	3	4.34641	3.5261e-06	4.34641	3.5261e-06	0.0301481	1
BACE2	0	11	156	108	8550	108	8550	317	3	5.58226	3.94597e-06	5.58226	3.94597e-06	0.033738	1

### Sheet: NHBE_COVID_Pancolonc_UC_KDA
Data for Figure 6f
keydrivers	is_signature	hits	downstream	signature_in_subnetwork	subnetwork_size	signature_in_network	network_size	signature	optimal_layer	fold_change_whole	pvalue_whole	fold_change_subnet	pvalue_subnet	pvalue_corrected_subnet	keydriver
PARP14	1	36	200	373	8557	373	8557	553	3	4.12938	1.93963e-13	4.12938	1.93963e-13	1.65974e-09	1
TYMP	0	35	190	373	8557	373	8557	553	3	4.22598	2.09606e-13	4.22598	2.09606e-13	1.79359e-09	1
ICAM1	1	40	255	373	8557	373	8557	553	3	3.59859	8.994e-13	3.59859	8.994e-13	7.69617e-09	1
APOL1	0	28	132	373	8557	373	8557	553	3	4.86628	1.6492e-12	4.86628	1.6492e-12	1.41122e-08	1
SAMD9L	1	37	228	373	8557	373	8557	553	3	3.72288	2.38589e-12	3.72288	2.38589e-12	2.04161e-08	1
NOS2	0	25	107	373	8557	373	8557	553	3	5.36005	2.73004e-12	5.36005	2.73004e-12	2.33609e-08	1
ENSG00000261618	0	22	82	373	8557	373	8557	553	3	6.15491	2.90682e-12	6.15491	2.90682e-12	2.48736e-08	1
PARP9	1	31	172	373	8557	373	8557	553	3	4.13472	9.65595e-12	4.13472	9.65595e-12	8.2626e-08	1
ISG15	0	25	115	373	8557	373	8557	553	3	4.98718	1.51076e-11	4.98718	1.51076e-11	1.29276e-07	1
IFIT3	0	26	125	373	8557	373	8557	553	3	4.77173	1.6986e-11	4.77173	1.6986e-11	1.45349e-07	1
SOCS1	0	29	155	373	8557	373	8557	553	3	4.29219	1.78252e-11	4.29219	1.78252e-11	1.5253e-07	1
IRF1	0	27	136	373	8557	373	8557	553	3	4.55447	2.16234e-11	4.55447	2.16234e-11	1.85032e-07	1
GBP1	0	34	215	373	8557	373	8557	553	3	3.62788	4.07807e-11	3.62788	4.07807e-11	3.48961e-07	1
CASP10	0	24	111	373	8557	373	8557	553	3	4.96022	4.41136e-11	4.96022	4.41136e-11	3.7748e-07	1
DUOXA2	0	23	104	373	8557	373	8557	553	3	5.07349	6.961e-11	5.07349	6.961e-11	5.95653e-07	1
MEFV	0	25	124	373	8557	373	8557	553	3	4.62521	8.62662e-11	4.62521	8.62662e-11	7.3818e-07	1
APOL2	0	24	116	373	8557	373	8557	553	3	4.74642	1.17684e-10	4.74642	1.17684e-10	1.00702e-06	1
UBE2L6	1	33	212	373	8557	373	8557	553	3	3.57101	1.23617e-10	3.57101	1.23617e-10	1.05779e-06	1
CASP1	0	19	74	373	8557	373	8557	553	3	5.89026	2.11566e-10	5.89026	2.11566e-10	1.81037e-06	1
XRN1	0	24	120	373	8557	373	8557	553	3	4.5882	2.47792e-10	4.5882	2.47792e-10	2.12036e-06	1
SELE	0	24	121	373	8557	373	8557	553	3	4.55028	2.96924e-10	4.55028	2.96924e-10	2.54078e-06	1
PDPN	1	26	143	373	8557	373	8557	553	3	4.17109	3.96775e-10	4.17109	3.96775e-10	3.39521e-06	1
RIPK2	0	21	95	373	8557	373	8557	553	3	5.07117	4.82368e-10	5.07117	4.82368e-10	4.12763e-06	1
CD40	0	26	146	373	8557	373	8557	553	3	4.08539	6.3632e-10	4.08539	6.3632e-10	5.44499e-06	1
DTX3L	1	19	79	373	8557	373	8557	553	3	5.51746	7.14163e-10	5.51746	7.14163e-10	6.11109e-06	1
IL1B	1	18	72	373	8557	373	8557	553	3	5.73525	1.02571e-09	5.73525	1.02571e-09	8.77699e-06	1
SBNO2	1	39	310	373	8557	373	8557	553	3	2.88613	1.6137e-09	2.88613	1.6137e-09	1.38084e-05	1
WARS	0	34	246	373	8557	373	8557	553	3	3.17071	1.65804e-09	3.17071	1.65804e-09	1.41878e-05	1
TRIM69	0	27	165	373	8557	373	8557	553	3	3.75398	2.08809e-09	3.75398	2.08809e-09	1.78678e-05	1
RNF213	0	30	207	373	8557	373	8557	553	3	3.32479	5.12551e-09	3.32479	5.12551e-09	4.3859e-05	1
STAT3	0	26	161	373	8557	373	8557	553	3	3.70476	5.59376e-09	3.70476	5.59376e-09	4.78658e-05	1
IL4I1	0	25	155	373	8557	373	8557	553	3	3.70016	1.13874e-08	3.70016	1.13874e-08	9.74422e-05	1
DRAM1	1	28	190	373	8557	373	8557	553	3	3.38078	1.16627e-08	3.38078	1.16627e-08	9.97981e-05	1
GRINA	0	24	145	373	8557	373	8557	553	3	3.79713	1.33679e-08	3.79713	1.33679e-08	0.000114389	1
LPCAT1	0	33	256	373	8557	373	8557	553	3	2.95724	1.71851e-08	2.95724	1.71851e-08	0.000147053	1
F3	1	23	137	373	8557	373	8557	553	3	3.85141	2.04884e-08	3.85141	2.04884e-08	0.00017532	1
CXCL1	1	27	183	373	8557	373	8557	553	3	3.38474	2.09445e-08	3.38474	2.09445e-08	0.000179222	1
TAP1	1	23	138	373	8557	373	8557	553	3	3.8235	2.36171e-08	3.8235	2.36171e-08	0.000202091	1
CASP8	0	23	142	373	8557	373	8557	553	3	3.7158	4.11098e-08	3.7158	4.11098e-08	0.000351777	1
NFKB2	1	6	7	373	8557	373	8557	553	1	19.6637	4.44994e-08	19.6637	4.44994e-08	0.000380781	1
GBP2	0	22	134	373	8557	373	8557	553	3	3.76644	6.34828e-08	3.76644	6.34828e-08	0.000543222	1
SMOX	0	23	146	373	8557	373	8557	553	3	3.614	7.00285e-08	3.614	7.00285e-08	0.000599233	1
SOCS3	1	30	232	373	8557	373	8557	553	3	2.96651	7.37111e-08	2.96651	7.37111e-08	0.000630746	1
EVA1A	0	21	127	373	8557	373	8557	553	3	3.7934	1.1216e-07	3.7934	1.1216e-07	0.00095975	1
COL6A3	0	23	150	373	8557	373	8557	553	3	3.51762	1.16887e-07	3.51762	1.16887e-07	0.0010002	1
CSF2RB	0	34	292	373	8557	373	8557	553	3	2.67121	1.32104e-07	2.67121	1.32104e-07	0.00113042	1
PFKFB3	0	24	166	373	8557	373	8557	553	3	3.31677	1.9301e-07	3.31677	1.9301e-07	0.00165159	1
FHL2	0	32	270	373	8557	373	8557	553	3	2.71894	2.09493e-07	2.71894	2.09493e-07	0.00179263	1
AKIRIN2	0	21	133	373	8557	373	8557	553	3	3.62227	2.52572e-07	3.62227	2.52572e-07	0.00216126	1
SLC2A1	0	24	172	373	8557	373	8557	553	3	3.20107	3.79022e-07	3.20107	3.79022e-07	0.00324329	1
TRPM6	0	24	172	373	8557	373	8557	553	3	3.20107	3.79022e-07	3.20107	3.79022e-07	0.00324329	1
PIM3	0	27	213	373	8557	373	8557	553	3	2.90802	5.0852e-07	2.90802	5.0852e-07	0.0043514	1
ZNFX1	0	20	129	373	8557	373	8557	553	3	3.55675	6.62239e-07	3.55675	6.62239e-07	0.00566678	1
C1R	1	11	40	373	8557	373	8557	553	2	6.30878	6.88539e-07	6.30878	6.88539e-07	0.00589183	1
VWA1	0	20	132	373	8557	373	8557	553	3	3.47591	9.65059e-07	3.47591	9.65059e-07	0.00825801	1
C2CD4A	0	28	234	373	8557	373	8557	553	3	2.74508	1.02276e-06	2.74508	1.02276e-06	0.00875177	1
SLC26A2	1	38	378	373	8557	373	8557	553	3	2.30624	1.06127e-06	2.30624	1.06127e-06	0.00908131	1
C17orf62	0	22	157	373	8557	373	8557	553	3	3.21467	1.08768e-06	3.21467	1.08768e-06	0.00930732	1
B2M	0	19	123	373	8557	373	8557	553	3	3.54373	1.33902e-06	3.54373	1.33902e-06	0.011458	1
HK2	1	22	161	373	8557	373	8557	553	3	3.1348	1.67697e-06	3.1348	1.67697e-06	0.0143498	1
B4GALT1	1	19	126	373	8557	373	8557	553	3	3.45936	1.94693e-06	3.45936	1.94693e-06	0.0166598	1
DUOX2	1	20	141	373	8557	373	8557	553	3	3.25405	2.78427e-06	3.25405	2.78427e-06	0.023825	1
LILRB2	0	24	192	373	8557	373	8557	553	3	2.86763	2.85369e-06	2.86763	2.85369e-06	0.0244191	1
NCOA7	1	10	38	373	8557	373	8557	553	2	6.03711	3.47329e-06	6.03711	3.47329e-06	0.0297209	1
PLXNA1	0	22	171	373	8557	373	8557	553	3	2.95148	4.63089e-06	2.95148	4.63089e-06	0.0396265	1
SLC35C1	0	25	211	373	8557	373	8557	553	3	2.71813	4.70828e-06	2.71813	4.70828e-06	0.0402888	1
NAMPT	1	22	172	373	8557	373	8557	553	3	2.93432	5.10094e-06	2.93432	5.10094e-06	0.0436488	1
OAS2	1	19	135	373	8557	373	8557	553	3	3.22874	5.56385e-06	3.22874	5.56385e-06	0.0476098	1
ADAM22	0	18	123	373	8557	373	8557	553	3	3.35722	5.6183e-06	3.35722	5.6183e-06	0.0480758	1
KLF2	0	18	123	373	8557	373	8557	553	3	3.35722	5.6183e-06	3.35722	5.6183e-06	0.0480758	1

### Sheet: IBDInf_Pancolonic_UC_KDA
Data for Figure 6f
keydrivers	is_signature	hits	downstream	signature_in_subnetwork	subnetwork_size	signature_in_network	network_size	signature	optimal_layer	fold_change_whole	pvalue_whole	fold_change_subnet	pvalue_subnet	pvalue_corrected_subnet	keydriver
UBE2L6	0	35	212	122	8557	122	8557	317	3	11.5796	2.58341e-28	11.5796	2.58341e-28	2.21062e-24	1
CXCL1	1	30	183	122	8557	122	8557	317	3	11.4983	4.04022e-24	11.4983	4.04022e-24	3.45722e-20	1
IGHV4-59	0	22	74	122	8557	122	8557	317	3	20.8522	6.79545e-24	20.8522	6.79545e-24	5.81487e-20	1
ZC3H12A	0	22	74	122	8557	122	8557	317	3	20.8522	6.79545e-24	20.8522	6.79545e-24	5.81487e-20	1
IGHV3-33	0	18	42	122	8557	122	8557	317	3	30.0597	4.31801e-23	30.0597	4.31801e-23	3.69492e-19	1
IGLV2-14	0	18	42	122	8557	122	8557	317	3	30.0597	4.31801e-23	30.0597	4.31801e-23	3.69492e-19	1
C2CD4B	1	24	108	122	8557	122	8557	317	3	15.5865	1.15195e-22	15.5865	1.15195e-22	9.85726e-19	1
NAMPT	0	28	172	122	8557	122	8557	317	3	11.418	1.99212e-22	11.418	1.99212e-22	1.70465e-18	1
IGHV5-51	0	18	46	122	8557	122	8557	317	3	27.4458	3.28502e-22	27.4458	3.28502e-22	2.81099e-18	1
NCOA7	0	28	178	122	8557	122	8557	317	3	11.0332	5.29645e-22	11.0332	5.29645e-22	4.53217e-18	1
GRINA	0	26	145	122	8557	122	8557	317	3	12.5767	5.7784e-22	12.5767	5.7784e-22	4.94457e-18	1
TCAF2	0	24	117	122	8557	122	8557	317	3	14.3876	8.94455e-22	14.3876	8.94455e-22	7.65385e-18	1
IGHV1-46	1	19	61	122	8557	122	8557	317	3	21.8467	3.59316e-21	21.8467	3.59316e-21	3.07467e-17	1
C2CD4A	1	30	234	122	8557	122	8557	317	3	8.99222	6.63351e-21	8.99222	6.63351e-21	5.67629e-17	1
IGHV4-34	1	21	87	122	8557	122	8557	317	3	16.9302	1.01208e-20	16.9302	1.01208e-20	8.66037e-17	1
IGHV3-11	0	20	75	122	8557	122	8557	317	3	18.7038	1.01309e-20	18.7038	1.01309e-20	8.66898e-17	1
CSF3R	1	21	92	122	8557	122	8557	317	3	16.0101	3.61041e-20	16.0101	3.61041e-20	3.08943e-16	1
MAP3K8	0	22	107	122	8557	122	8557	317	3	14.4212	4.9621e-20	14.4212	4.9621e-20	4.24607e-16	1
S100A8	1	19	70	122	8557	122	8557	317	3	19.0378	6.92127e-20	19.0378	6.92127e-20	5.92253e-16	1
CARD16	0	21	96	122	8557	122	8557	317	3	15.343	9.42661e-20	15.343	9.42661e-20	8.06635e-16	1
IGHV4-31	1	15	35	122	8557	122	8557	317	3	30.0597	2.16428e-19	30.0597	2.16428e-19	1.85198e-15	1
TNFRSF10C	1	21	101	122	8557	122	8557	317	3	14.5834	2.93333e-19	14.5834	2.93333e-19	2.51005e-15	1
FFAR2	1	19	82	122	8557	122	8557	317	3	16.2518	1.8701e-18	16.2518	1.8701e-18	1.60024e-14	1
IGHV4-39	1	16	49	122	8557	122	8557	317	3	22.9026	2.40116e-18	22.9026	2.40116e-18	2.05467e-14	1
IGHV3-74	0	14	33	122	8557	122	8557	317	3	29.7561	4.36267e-18	29.7561	4.36267e-18	3.73314e-14	1
SHISA5	0	18	73	122	8557	122	8557	317	3	17.2946	4.67976e-18	17.2946	4.67976e-18	4.00447e-14	1
CD274	1	24	168	122	8557	122	8557	317	3	10.0199	6.69632e-18	10.0199	6.69632e-18	5.73004e-14	1
IGHV1-2	1	14	34	122	8557	122	8557	317	3	28.8809	7.32894e-18	28.8809	7.32894e-18	6.27138e-14	1
IGLV1-40	1	14	34	122	8557	122	8557	317	2	28.8809	7.32894e-18	28.8809	7.32894e-18	6.27138e-14	1
IGHV1-69	1	15	43	122	8557	122	8557	317	3	24.4672	9.18562e-18	24.4672	9.18562e-18	7.86014e-14	1
S100A9	1	20	105	122	8557	122	8557	317	3	13.3599	1.40899e-17	13.3599	1.40899e-17	1.20567e-13	1
SOCS1	1	23	155	122	8557	122	8557	317	3	10.4078	1.47372e-17	10.4078	1.47372e-17	1.26106e-13	1
GBP1	1	26	215	122	8557	122	8557	317	3	8.48197	1.68029e-17	8.48197	1.68029e-17	1.43782e-13	1
IGHV3-23	0	17	67	122	8557	122	8557	317	3	17.7966	2.4644e-17	17.7966	2.4644e-17	2.10879e-13	1
ENSG00000204277	0	16	56	122	8557	122	8557	317	3	20.0398	2.75054e-17	20.0398	2.75054e-17	2.35363e-13	1
IGHV1-18	1	17	69	122	8557	122	8557	317	3	17.2807	4.25905e-17	17.2807	4.25905e-17	3.64447e-13	1
CFB	1	19	96	122	8557	122	8557	317	3	13.8817	4.52946e-17	13.8817	4.52946e-17	3.87586e-13	1
IGHV1-3	1	13	30	122	8557	122	8557	317	3	30.3937	5.11787e-17	30.3937	5.11787e-17	4.37937e-13	1
ENSG00000211974	0	13	31	122	8557	122	8557	317	3	29.4133	8.70962e-17	29.4133	8.70962e-17	7.45282e-13	1
IGKV3-20	1	21	132	122	8557	122	8557	317	3	11.1585	9.90504e-17	11.1585	9.90504e-17	8.47575e-13	1
MZB1	0	22	151	122	8557	122	8557	317	3	10.219	1.19803e-16	10.219	1.19803e-16	1.02515e-12	1
IGHV3-21	1	16	61	122	8557	122	8557	317	3	18.3972	1.2627e-16	18.3972	1.2627e-16	1.08049e-12	1
NMI	0	20	117	122	8557	122	8557	317	3	11.9896	1.31906e-16	11.9896	1.31906e-16	1.12872e-12	1
FUT8	0	22	152	122	8557	122	8557	317	3	10.1517	1.38489e-16	10.1517	1.38489e-16	1.18505e-12	1
CXCL3	1	16	62	122	8557	122	8557	317	3	18.1005	1.68196e-16	18.1005	1.68196e-16	1.43925e-12	1
CXCL6	1	19	104	122	8557	122	8557	317	3	12.8139	2.20939e-16	12.8139	2.20939e-16	1.89058e-12	1
ENSG00000262359	0	20	120	122	8557	122	8557	317	3	11.6899	2.21298e-16	11.6899	2.21298e-16	1.89365e-12	1
FAM167B	0	17	77	122	8557	122	8557	317	3	15.4853	3.18896e-16	15.4853	3.18896e-16	2.72879e-12	1
LAX1	0	27	266	122	8557	122	8557	317	3	7.11941	3.41339e-16	7.11941	3.41339e-16	2.92084e-12	1
IGKV3-15	1	18	92	122	8557	122	8557	317	3	13.7229	4.00458e-16	13.7229	4.00458e-16	3.42672e-12	1
LAP3	0	20	124	122	8557	122	8557	317	3	11.3128	4.31126e-16	11.3128	4.31126e-16	3.68915e-12	1
CD55	1	19	110	122	8557	122	8557	317	3	12.115	6.62169e-16	12.115	6.62169e-16	5.66618e-12	1
GPR4	0	14	45	122	8557	122	8557	317	3	21.8211	7.70921e-16	21.8211	7.70921e-16	6.59677e-12	1
IGHG3	1	16	68	122	8557	122	8557	317	3	16.5034	8.42518e-16	16.5034	8.42518e-16	7.20943e-12	1
MIR3142HG	0	15	56	122	8557	122	8557	317	3	18.7873	8.44707e-16	18.7873	8.44707e-16	7.22816e-12	1
IGLL5	0	15	57	122	8557	122	8557	317	3	18.4577	1.13289e-15	18.4577	1.13289e-15	9.69415e-12	1
APOL1	1	20	132	122	8557	122	8557	317	3	10.6272	1.52226e-15	10.6272	1.52226e-15	1.3026e-11	1
SERPINE1	1	20	140	122	8557	122	8557	317	3	10.0199	4.93144e-15	10.0199	4.93144e-15	4.21983e-11	1
SOCS3	1	24	232	122	8557	122	8557	317	3	7.25579	1.23332e-14	7.25579	1.23332e-14	1.05535e-10	1
MEI1	0	20	153	122	8557	122	8557	317	3	9.16854	2.84426e-14	9.16854	2.84426e-14	2.43384e-10	1
PIM2	1	23	222	122	8557	122	8557	317	3	7.26669	4.57051e-14	7.26669	4.57051e-14	3.91099e-10	1
MEFV	1	18	124	122	8557	122	8557	317	3	10.1815	9.6274e-14	10.1815	9.6274e-14	8.23817e-10	1
ARNTL2	0	21	186	122	8557	122	8557	317	3	7.91896	1.18664e-13	7.91896	1.18664e-13	1.01541e-09	1
DAPP1	0	18	131	122	8557	122	8557	317	3	9.63747	2.5632e-13	9.63747	2.5632e-13	2.19333e-09	1
TAP1	0	18	138	122	8557	122	8557	317	3	9.14861	6.43178e-13	9.14861	6.43178e-13	5.50367e-09	1
RAMP3	0	19	160	122	8557	122	8557	317	3	8.32905	7.82534e-13	8.32905	7.82534e-13	6.69615e-09	1
PIK3R3	0	17	125	122	8557	122	8557	317	3	9.53895	1.4778e-12	9.53895	1.4778e-12	1.26455e-08	1
LYN	0	19	167	122	8557	122	8557	317	3	7.97993	1.70784e-12	7.97993	1.70784e-12	1.4614e-08	1
SMOX	0	18	146	122	8557	122	8557	317	3	8.64732	1.72555e-12	8.64732	1.72555e-12	1.47656e-08	1
F2R	0	19	168	122	8557	122	8557	317	3	7.93243	1.90329e-12	7.93243	1.90329e-12	1.62864e-08	1
OAF	0	18	148	122	8557	122	8557	317	3	8.53046	2.18673e-12	8.53046	2.18673e-12	1.87118e-08	1
OLFM4	1	17	132	122	8557	122	8557	317	3	9.0331	3.66053e-12	9.0331	3.66053e-12	3.13231e-08	1
CFI	1	21	224	122	8557	122	8557	317	3	6.57556	4.66155e-12	6.57556	4.66155e-12	3.98889e-08	1
IRF1	0	17	136	122	8557	122	8557	317	3	8.76742	5.99568e-12	8.76742	5.99568e-12	5.1305e-08	1
CLDN2	1	17	137	122	8557	122	8557	317	3	8.70342	6.7649e-12	8.70342	6.7649e-12	5.78873e-08	1
IDO1	1	17	139	122	8557	122	8557	317	3	8.57819	8.58572e-12	8.57819	8.58572e-12	7.3468e-08	1
DERL3	0	16	128	122	8557	122	8557	317	3	8.76742	2.63403e-11	8.76742	2.63403e-11	2.25394e-07	1
SLC26A2	0	25	378	122	8557	122	8557	317	3	4.63885	7.92501e-11	4.63885	7.92501e-11	6.78143e-07	1
IFIT3	0	15	125	122	8557	122	8557	317	3	8.41672	2.07735e-10	8.41672	2.07735e-10	1.77759e-06	1
KYNU	1	19	221	122	8557	122	8557	317	3	6.03008	2.43463e-10	6.03008	2.43463e-10	2.08331e-06	1
PARP9	0	17	172	122	8557	122	8557	317	3	6.93238	2.66274e-10	6.93238	2.66274e-10	2.27851e-06	1
LPCAT1	0	20	256	122	8557	122	8557	317	3	5.47964	4.34576e-10	5.47964	4.34576e-10	3.71867e-06	1
ELL2	0	17	179	122	8557	122	8557	317	3	6.66128	4.99199e-10	6.66128	4.99199e-10	4.27164e-06	1
TYMP	0	17	190	122	8557	122	8557	317	3	6.27563	1.26604e-09	6.27563	1.26604e-09	1.08335e-05	1
CASP8	0	15	142	122	8557	122	8557	317	3	7.40909	1.28082e-09	7.40909	1.28082e-09	1.096e-05	1
PFKFB3	0	16	166	122	8557	122	8557	317	3	6.76042	1.35478e-09	6.76042	1.35478e-09	1.15928e-05	1
EVA1A	0	14	127	122	8557	122	8557	317	3	7.7319	2.69358e-09	7.7319	2.69358e-09	2.30489e-05	1
GBP4	1	16	174	122	8557	122	8557	317	3	6.44959	2.71064e-09	6.44959	2.71064e-09	2.31949e-05	1
ICAM1	0	19	255	122	8557	122	8557	317	3	5.22607	2.76286e-09	5.22607	2.76286e-09	2.36418e-05	1
PARP14	0	17	200	122	8557	122	8557	317	3	5.96184	2.79424e-09	5.96184	2.79424e-09	2.39103e-05	1
PPARGC1A	0	19	263	122	8557	122	8557	317	3	5.0671	4.62116e-09	5.0671	4.62116e-09	3.95433e-05	1
ABCC1	0	15	156	122	8557	122	8557	317	3	6.74417	4.76961e-09	6.74417	4.76961e-09	4.08135e-05	1
GBP2	0	14	134	122	8557	122	8557	317	3	7.32799	5.46661e-09	7.32799	5.46661e-09	4.67778e-05	1
PLEKHO1	0	15	158	122	8557	122	8557	317	3	6.6588	5.68943e-09	6.6588	5.68943e-09	4.86845e-05	1
WARS	0	18	246	122	8557	122	8557	317	3	5.13215	1.00536e-08	5.13215	1.00536e-08	8.60285e-05	1
LILRB2	1	16	192	122	8557	122	8557	317	3	5.84495	1.1325e-08	5.84495	1.1325e-08	9.69076e-05	1
SBNO2	0	20	310	122	8557	122	8557	317	3	4.52512	1.21662e-08	4.52512	1.21662e-08	0.000104107	1
CD40	0	14	146	122	8557	122	8557	317	3	6.72569	1.67056e-08	6.72569	1.67056e-08	0.000142949	1
ADAM22	0	13	123	122	8557	122	8557	317	3	7.4131	1.72731e-08	7.4131	1.72731e-08	0.000147806	1
PDE10A	1	13	128	122	8557	122	8557	317	3	7.12353	2.80457e-08	7.12353	2.80457e-08	0.000239987	1
XBP1	0	14	154	122	8557	122	8557	317	3	6.3763	3.31633e-08	6.3763	3.31633e-08	0.000283778	1
ZYX	0	15	182	122	8557	122	8557	317	3	5.78072	3.91229e-08	5.78072	3.91229e-08	0.000334775	1
UNC13D	0	15	186	122	8557	122	8557	317	3	5.6564	5.23628e-08	5.6564	5.23628e-08	0.000448068	1
DRAM1	0	15	190	122	8557	122	8557	317	3	5.53732	6.95586e-08	5.53732	6.95586e-08	0.000595213	1
PDPN	1	13	143	122	8557	122	8557	317	3	6.3763	1.05946e-07	6.3763	1.05946e-07	0.000906577	1
SELENBP1	0	15	201	122	8557	122	8557	317	3	5.23428	1.46486e-07	5.23428	1.46486e-07	0.00125348	1
FAM83A	1	13	147	122	8557	122	8557	317	3	6.2028	1.46849e-07	6.2028	1.46849e-07	0.00125658	1
ENTPD5	0	18	295	122	8557	122	8557	317	3	4.27969	1.65048e-07	4.27969	1.65048e-07	0.00141232	1
KCNA3	0	12	126	122	8557	122	8557	317	3	6.67994	2.02103e-07	6.67994	2.02103e-07	0.00172939	1
CD93	0	15	222	122	8557	122	8557	317	3	4.73914	5.32987e-07	4.73914	5.32987e-07	0.00456077	1
TRIM69	0	13	165	122	8557	122	8557	317	3	5.52613	5.64834e-07	5.52613	5.64834e-07	0.00483328	1
TIMP1	1	17	288	122	8557	122	8557	317	3	4.14017	6.02157e-07	4.14017	6.02157e-07	0.00515266	1
CSF2RB	0	17	292	122	8557	122	8557	317	3	4.08345	7.30803e-07	4.08345	7.30803e-07	0.00625348	1
SMIM14	0	12	142	122	8557	122	8557	317	3	5.92727	7.45482e-07	5.92727	7.45482e-07	0.00637909	1
HIF1A	0	15	228	122	8557	122	8557	317	3	4.61443	7.49812e-07	4.61443	7.49812e-07	0.00641614	1
COL6A3	0	12	150	122	8557	122	8557	317	3	5.61115	1.342e-06	5.61115	1.342e-06	0.0114835	1
PI3	1	11	127	122	8557	122	8557	317	3	6.07506	1.73278e-06	6.07506	1.73278e-06	0.0148274	1
VWA1	0	11	132	122	8557	122	8557	317	3	5.84495	2.53922e-06	5.84495	2.53922e-06	0.0217281	1
VAV3	0	13	190	122	8557	122	8557	317	3	4.79901	2.79629e-06	4.79901	2.79629e-06	0.0239278	1
INTS6L	0	12	162	122	8557	122	8557	317	3	5.19551	3.02824e-06	5.19551	3.02824e-06	0.0259126	1
PLEK	0	11	135	122	8557	122	8557	317	3	5.71506	3.16719e-06	5.71506	3.16719e-06	0.0271017	1
TEF	0	11	136	122	8557	122	8557	317	3	5.67304	3.40481e-06	5.67304	3.40481e-06	0.029135	1
